# Pseudomonas Putida Dynamics of Adaptation under Prolonged Resource Exhaustion

**DOI:** 10.1101/2023.07.31.551210

**Authors:** Jonathan Gross, Sophia Katz, Ruth Hershberg

## Abstract

Many non-sporulating Bacterial species survive prolonged resource exhaustion, by entering a state termed long-term stationary phase (LTSP). Here, we performed LTSP evolutionary experiments on the bacterium *Pseudomonas putida*, followed by whole genome sequencing of evolved clones. We show that *P. putida* is able to persist and adapt genetically under LTSP. We observed a gradual accumulation of mutations within the evolving *P. putida* populations. Within each population, independently evolving lineages are established early on and persist throughout the four-month-long experiment. Mutations accumulate in a highly convergent manner, with similar loci being mutated across independently evolving populations. Across populations, mutators emerge, that due to mutations within mismatch repair genes developed a much higher rate of mutation than other clones with which they co-existed within their respective populations. While these general dynamics of the adaptive process are quite similar to those we previously observed in the model bacterium *Escherichia coli*, the specific loci that are involved in adaptation only partially overlap between *P. putida* and *E. coli*.

**Significance statement:** Bacteria often face conditions of prolonged nutrient limitation, following periods of growth. One strategy for dealing with this challenge is entry into a state termed long-term stationary phase (LTSP), in which a small minority of cells within a population can survive and persist, by recycling the remains of their deceased brethren. Here, we broaden our understanding of adaptation under LTSP, by studying it in the bacterium *Pseudomonas putida*. We show that many of the dynamics of LTSP genetic adaptation are quite general, as reflected by great similarity to what was previously observed in the model bacterium *Escherichia coli*. However, the specific loci that are involved in adaptation substantially vary between *P. putida* and *E. coli*.
