## Supplementary Table S1 for "Pseudomonas Putida Dynamics of Adaptation under Prolonged Resource Exhaustion"

### Sheet: coverage_statistics
Time Point	Population	Clone Number	Average Coverage	Stdev Coverage	# of mutation identified (Excluding ancestral mutations)	A mutator?
10	1	1	49.408	42.3363	1	0
10	1	2	61.7744	49.8855	1	0
10	1	3	43.9756	38.0699	1	0
10	1	4	54.9291	46.1857	1	0
10	1	5	83.5178	70.717	3	0
10	1	6	33.6728	27.9023	1	0
10	1	7	64.2559	50.1327	1	0
10	1	8	35.738	28.3361	0	0
10	1	9	49.6966	42.8193	0	0
10	1	10	43.9514	32.5346	2	0
10	1	11	41.6954	33.2262	1	0
10	1	12	72.7017	60.2977	0	0
24	1	1	60.9845	52.9172	6	0
24	1	2	49.2273	45.4261	3	0
24	1	3	46.9634	36.9807	5	0
24	1	4	44.2507	32.587	525	1
24	1	5	43.357	30.3415	454	1
24	1	6	28.8784	20.4977	350	1
24	1	7	47.3214	39.3169	321	1
24	1	8	37.9384	28.1202	0	0
24	1	9	68.694	62.3365	0	0
24	1	10	37.5308	32.4114	4	0
127	1	1	27.9007	23.8172	470	1
127	1	2	22.5547	19.3252	466	1
127	1	3	28.6626	21.3505	460	1
127	1	4	16.4607	14.8574	10	0
127	1	5	24.8662	21.7592	478	1
127	1	6	30.412	24.0521	486	1
127	1	7	67.0697	54.6801	462	1
127	1	8	37.7015	34.6037	15	0
127	1	9	33.959	28.5598	479	1
127	1	10	44.7701	34.3212	537	1
127	1	11	21.2695	17.6704	12	0
127	1	12	33.1576	23.6821	11	0
10	2	1	80.3373	65.4543	0	0
10	2	2	26.0484	21.266	0	0
10	2	3	48.8201	40.9607	1	0
10	2	4	36.7769	33.9837	1	0
10	2	5	45.8615	39.187	1	0
10	2	7	62.879	57.3147	0	0
10	2	8	51.1842	40.7132	1	0
10	2	9	48.4637	41.5612	1	0
10	2	10	57.0815	42.2695	1	0
24	2	1	78.8208	69.0979	1	0
24	2	2	32.6776	27.109	3	0
24	2	3	66.6063	61.6921	15	1
24	2	4	63.6596	53.8924	4	0
24	2	5	56.8897	49.896	1	0
24	2	6	43.5324	38.5128	18	1
24	2	7	37.3993	32.938	14	1
24	2	8	39.2913	34.7284	11	1
24	2	9	70.0496	61.1989	2	0
24	2	10	42.8165	39.862	13	1
127	2	1	41.1082	35.0581	34	1
127	2	2	46.9179	37.0256	7	0
127	2	3	46.385	39.868	34	1
127	2	4	49.8107	47.0802	8	0
127	2	5	51.4754	46.7993	34	1
127	2	6	36.8391	33.5291	35	1
127	2	7	38.7834	35.1203	7	0
127	2	8	38.4724	33.4581	7	0
127	2	9	54.2161	47.8683	19	1
127	2	10	41.1939	33.2024	33	1
127	2	11	68.5931	53.1352	6	0
10	3	1	42.0416	35.2575	2	0
10	3	2	40.6129	35.7849	1	0
10	3	3	43.0367	39.2538	2	0
10	3	4	76.6658	68.4923	1	0
10	3	5	54.9274	50.9183	1	0
10	3	6	53.2416	50.4397	1	0
10	3	7	93.5665	88.3662	0	0
10	3	8	55.0186	47.1614	1	0
10	3	9	52.0091	44.4965	0	0
24	3	1	58.5778	40.6275	2	0
24	3	2	38.2214	33.364	3	0
24	3	3	33.7164	22.6905	2	0
24	3	4	66.1455	53.9656	2	0
24	3	5	21.7768	16.6463	3	0
24	3	6	33.5841	29.8906	2	0
24	3	7	40.2572	30.5708	3	0
24	3	8	38.2661	27.6322	2	0
24	3	9	38.8901	29.5293	2	0
24	3	10	26.4203	22.8633	2	0
127	3	1	31.835	24.8166	9	0
127	3	2	54.2344	41.7005	28	1
127	3	3	97.298	74.236	38	1
127	3	4	54.7752	40.0235	15	1
127	3	5	85.7767	60.7654	23	1
127	3	6	49.5694	37.5036	14	0
127	3	7	75.4177	51.4868	32	1
127	3	8	54.1075	42.2034	10	1
127	3	9	39.2299	28.3308	12	1
127	3	10	56.5865	40.0183	43	1
127	3	11	47.1173	37.1977	21	1
127	3	12	36.2233	27.2465	16	1

### Sheet: summary
Days	Population 1	Population 2	Population 3
10	12	9	9
24	10	10	10
127	12	11	12
SUM	34	30	31
