## Supplementary Table S3 for "Pseudomonas Putida Dynamics of Adaptation under Prolonged Resource Exhaustion"

### Sheet: 3G
	Ancestor	pop1	pop1	pop2	pop2	pop3	pop3
biological rep	Ancestor	Non-mutator C8.D127	mutator C9.D127	Non-mutator C2.D127	mutator C3.D127	Non-mutator C1.D127	mutator C2.D127
1	1.11111e-09	2.28873e-09	6.63717e-05	1.70807e-09	4.75207e-07	1.59774e-09	1.03448e-06
2	8.54701e-10	3.67647e-09	4.74359e-05	3.30396e-09	7.69231e-07	1.87266e-09	4.22078e-07
3	1.38122e-09	4.32099e-09	3.36735e-05	4.34783e-09	3.91566e-07	6.91244e-10	9.12409e-08
4	1.43885e-09	3.67133e-09	5.89474e-05	5e-09	7.27763e-07	2.53165e-09	1.99203e-08
5	5.78035e-10	2.25564e-09	6.38095e-05	1.5919e-09	2.41935e-07	1.29534e-09	5.19481e-07
6	9.00901e-10	3.29341e-09	3.50785e-05	2.87356e-09	2.33051e-07	1.10294e-09	1.2069e-07
7	1.19048e-09	2.36842e-09	5.43307e-05	4.83871e-09	2.8125e-07	1.62455e-09	1.21739e-06
8	5.68182e-10	3.0888e-09	4.02062e-05	2.80528e-09	6.09137e-07	1.98413e-09	3.81679e-07
9	9.03614e-10	2.23881e-09	4.33962e-05	3.25342e-09	7.2e-07	1.26582e-09	1.59744e-07
10	9.93377e-10	3.4188e-09	3.13433e-05	3.20513e-09	1.65289e-07	1.51976e-09	1.21212e-06
11	1.44928e-09	2.5e-09	2.64574e-05	1.1471e-09	1.12903e-06	1.72414e-09	1.20879e-06
12	9.20245e-10	3.64964e-09	8.25e-05	3.07692e-09	9.78261e-07	1.51515e-09	2.11268e-07
13	3.09598e-10	3.04878e-09	6.2037e-05	2.23368e-09	4.32432e-07	1e-09	1.15702e-06
14	1.26582e-09	2.31214e-09	2.24832e-05	4.56621e-10	1.24611e-07	2.0202e-09	7.66129e-07
15	7.29927e-10	2.72727e-09	9.67742e-06	3.52113e-09	7.01754e-07	2.59067e-10	6.63717e-08
** Each number represents one biological replica. This number presented is the ratio of the CFU counted on LB rif plates divided by the CFU counted on regular LB plates

### Sheet: 4A
biological rep	D24.C4	D24.C6	D127.C3	D127.C7
1	6e-05	6.58333e-05	6.2069e-05	7.04348e-05
2	4.62025e-05	4.62025e-05	4.80769e-05	4.40252e-05
3	3.63636e-05	3.85417e-05	4.30693e-05	3.01435e-05
4	7.14286e-05	6.13636e-05	4.6729e-05	6.62791e-05
5	6.35514e-05	5.92593e-05	5.39216e-05	6.32653e-05
6	3.62637e-05	2.9064e-05	3.52041e-05	3.2973e-05
7	5.24194e-05	5.73643e-05	5.12397e-05	4.92308e-05
8	3.51351e-05	4.22886e-05	3.97906e-05	4.46809e-05
9	3.68421e-05	4.92537e-05	5.28889e-05	5.47085e-05
10	3.04598e-05	4.07166e-05	4.5098e-05	3.09211e-05
** Each number represents one biological replica. This number presented is the ratio of the CFU counted on LB rif plates divided by the CFU counted on regular LB plates
